# The RNA-binding selectivity of the RGG/RG motifs of hnRNP U is abolished by elements within the intrinsically disordered region

**DOI:** 10.1101/2024.05.10.593590

**Authors:** Otto A. Kletzien, Deborah S. Wuttke, Robert T. Batey

**Author notes:** To whom correspondence should be addressed. DSW. RTB.

## Abstract

The abundant nuclear protein hnRNP U interacts with a broad array of RNAs along with DNA and protein to regulate nuclear chromatin architecture. The RNA-binding activity is achieved via a disordered ∼100 residue C-terminal RNA-binding domain (RBD) containing two distinct RGG/RG motifs. Although the RNA-binding capabilities of RGG/RG motifs have been widely reported, less is known about hnRNP U’s RNA-binding selectivity. Furthermore, while it is well established that hnRNP U binds numerous nuclear RNAs, it remains unknown whether it selectively recognizes sequence or structural motifs in target RNAs. To address this question, we performed equilibrium binding assays using fluorescence anisotropy (FA) and electrophoretic mobility shift assays (EMSAs) to quantitatively assess the ability of human hnRNP U RBD to interact with segments of cellular RNAs identified from eCLIP data. These RNAs often, but not exclusively, contain poly-uridine or 5’-AGGGAG sequence motifs. Detailed binding analysis of several target RNAs reveal that the hnRNP U RBD binds RNA in a promiscuous manner with high affinity for a broad range of structured RNAs, but with little preference for any distinct sequence motif. In contrast, the isolated RGG/RG of hnRNP U motif exhibits a strong preference for G-quadruplexes, similar to that observed for other RGG motif bearing peptides. These data reveal that the hnRNP U RBD attenuates the RNA binding selectivity of its core RGG motifs to achieve an extensive RNA interactome. We propose that a critical role of RGG/RG motifs in RNA biology is to alter binding affinity or selectivity of adjacent RNA-binding domains.
