## Supplemental Data for "The RNA-binding selectivity of the RGG/RG motifs of hnRNP U is abolished by elements within the intrinsically disordered region"

### Sheet: All RNAs
					MEME Motifs			Predicted G-quadruplexes
Chromosome	start	end	strand	PureCLIP Rank	AGGGAG	UUU		pqsfinder	RG4-Seq		ID	RefSeq ID		Survey RNAs
chr1	42932597	42932598	+	249							unmapped
chr1	46302287	46302288	+	271							unmapped
chr1	46302865	46302866	+	139							unmapped
chr1	156657377	156657378	+	169							BCAN	XM_017002047.1
chr1	186732010	186732011	+	171							unmapped
chr1	207792719	207792720	+	272	x						CD46	XM_011509563.2
chr1	155004226	155004227	-	148							unmapped
chr1	150574908	150574909	-	181				x	x		MCL1	NM_021960.5
chr1	89822375	89822376	-	212							unmapped
chr1	25871533	25871534	-	221	x			x			PAQR7	NM_178422.6
chr1	8418325	8418326	-	292		x					RERE	NM_001042682.2
chr10	35380142	35380143	+	315	x						CCNY	NM_001282852.2
chr10	70817632	70817633	+	115							SGPL1	XM_011540317.1
chr10	70817652	70817653	-	105				x			unmapped
chr10	35392685	35392688	-	159							unmapped
chr11	2679232	2679233	+	75							KCNQ1	NM_181798.1_2
chr11	2680163	2680164	+	145							KCNQ1	NM_181798.1_2
chr11	2681240	2681241	+	136							KCNQ1	NM_181798.1_2
chr11	2681572	2681573	+	128		x					KCNQ1	NM_181798.1_2
chr11	2682162	2682163	+	209		x					KCNQ1	NM_181798.1_2
chr11	2684402	2684403	+	113							KCNQ1	NM_181798.1_2
chr11	2689263	2689264	+	220							KCNQ1	NM_181798.1_2
chr11	2689810	2689811	+	104							KCNQ1	NM_181798.1_2
chr11	2690013	2690014	+	124							KCNQ1	NM_181798.1_2
chr11	2692921	2692922	+	126							KCNQ1	NM_181798.1_2
chr11	2693209	2693210	+	38		x					KCNQ1	NM_181798.1_2		X
chr11	2698759	2698760	+	151							KCNQ1	NM_181798.1_2
chr11	2699026	2699027	+	114							KCNQ1	NM_181798.1_2
chr11	65422946	65422947	+	5	x			x	x		NEAT1	NR_028272.1
chr11	65423208	65423209	+	7	x			x	x		NEAT1	NR_028272.1		X
chr11	65423554	65423555	+	47		x		x			NEAT1	NR_028272.1
chr11	65423883	65423884	+	10				x	x		NEAT1	NR_028272.1
chr11	65424641	65424642	+	172							NEAT1	NR_028272.1
chr11	65425311	65425312	+	76	x				x		NEAT1	NR_028272.1
chr11	65425539	65425540	+	50		x					NEAT1	NR_028272.1
chr11	65426043	65426044	+	34				x	x		NEAT1	NR_028272.1
chr11	65426352	65426353	+	29							NEAT1	NR_028272.1
chr11	65429435	65429436	+	138							NEAT1	NR_131012.1
chr11	65429847	65429852	+	22				x			NEAT1	NR_131012.1
chr11	65430283	65430284	+	36		x					NEAT1	NR_131012.1
chr11	65434469	65434472	+	70		x					NEAT1	NR_131012.1
chr11	65434737	65434738	+	83							NEAT1	NR_131012.1
chr11	65438964	65438966	+	99		x					NEAT1	NR_131012.1
chr11	65440316	65440317	+	11							NEAT1	NR_131012.1
chr11	65440542	65440543	+	53	x			x			NEAT1	NR_131012.1
chr11	65440944	65440950	+	13	x			x			NEAT1	NR_131012.1
chr11	65441342	65441344	+	48							NEAT1	NR_131012.1
chr11	65443232	65443233	+	56		x					NEAT1	NR_131012.1
chr11	65443697	65443698	+	19							NEAT1	NR_131012.1
chr11	65443881	65443882	+	117							NEAT1	NR_131012.1
chr11	65444163	65444164	+	116				x			NEAT1	NR_131012.1
chr11	65444335	65444336	+	62							NEAT1	NR_131012.1
chr11	65445189	65445193	+	17	x			x			NEAT1	NR_131012.1
chr11	65445424	65445429	+	4	x			x			NEAT1	NR_131012.1
chr11	65500650	65500651	+	87				x			MALAT1	NR_144568.1.2
chr11	65501266	65501268	+	30		x			x		MALAT1	NR_144568.1.2
chr11	65501605	65501606	+	84		x					MALAT1	NR_144568.1.2
chr11	65502178	65502186	+	16				x			MALAT1	NR_144568.1.2
chr11	65502642	65502643	+	66		x					MALAT1	NR_144568.1
chr11	65503749	65503750	+	141							MALAT1	NR_144568.1
chr11	65504120	65504126	+	24		x			x		MALAT1	NR_144568.1
chr11	65504318	65504320	+	8		x					MALAT1	NR_144568.1
chr11	65504807	65504808	+	93							MALAT1	NR_144568.1
chr11	65505178	65505181	+	2		x			x		MALAT1	NR_144568.1		x
chr11	68460133	68460134	+	92							unmapped
chr11	72768551	72768553	+	178							unmapped
chr11	117073986	117073987	+	263		x					unmapped
chr11	120212755	120212756	+	197				x			OAF	NM_178507.4
chr11	68460184	68460185	-	182							unmapped
chr11	68460173	68460174	-	297							unmapped
chr11	65506388	65506390	-	102		x					TALAM1	NR_145459.1
chr11	65505469	65505470	-	33							TALAM1	NR_145459.1
chr11	65505214	65505216	-	20							TALAM1	NR_145459.1
chr11	65504359	65504361	-	55							TALAM1	NR_145459.1
chr11	65503097	65503105	-	1							TALAM1	NR_145459.1		X
chr11	65500956	65500958	-	98							TALAM1	NR_145459.1
chr11	65445505	65445506	-	40	x						unmapped
chr11	65445474	65445475	-	57							unmapped
chr11	65445455	65445456	-	303							unmapped
chr11	65444904	65444906	-	18							unmapped
chr11	65444367	65444368	-	121							unmapped
chr11	65443732	65443733	-	21							unmapped
chr11	65443334	65443336	-	26							unmapped
chr11	65442434	65442436	-	51							unmapped
chr11	65442197	65442199	-	63							unmapped
chr11	65441919	65441920	-	44				x			unmapped
chr11	65441381	65441382	-	89							unmapped
chr11	65441198	65441199	-	12							unmapped
chr11	65440980	65440982	-	39							unmapped
chr11	65440773	65440783	-	3							unmapped
chr11	65436031	65436032	-	133							unmapped
chr11	65435569	65435570	-	219							unmapped
chr11	65434774	65434776	-	158							unmapped
chr11	65429877	65429878	-	88				x			unmapped
chr11	65428219	65428220	-	65		x					unmapped
chr11	65426765	65426767	-	23		x					unmapped
chr11	65426114	65426116	-	27							unmapped
chr11	65426073	65426074	-	52							unmapped
chr11	65425282	65425284	-	14							unmapped
chr11	65423920	65423921	-	28							unmapped
chr11	65423596	65423600	-	9							unmapped
chr11	65423284	65423285	-	85				x			LOC107984338	XR_001748264.2.1
chr11	65423260	65423261	-	32				x			LOC107984338	XR_001748264.2.1
chr11	65423043	65423044	-	15	x						LOC107984338	XR_001748264.2.1
chr11	65423023	65423025	-	6							LOC107984338	XR_001748264.2.1
chr11	10507968	10507970	-	96		x					MTRNR2L8	NM_001190702.2
chr11	2696687	2696688	-	228							KCNQ1OT1	NR_002728.3
chr11	2696516	2696524	-	127	x	x					KCNQ1OT1	NR_002728.3
chr11	2695649	2695650	-	217		x					KCNQ1OT1	NR_002728.3
chr11	2695287	2695288	-	143	x						KCNQ1OT1	NR_002728.3
chr11	2695192	2695194	-	157							KCNQ1OT1	NR_002728.3
chr11	2694611	2694615	-	49		x					KCNQ1OT1	NR_002728.3
chr11	2693325	2693326	-	79	x			x			KCNQ1OT1	NR_002728.3
chr11	2693250	2693251	-	279							KCNQ1OT1	NR_002728.3
chr11	2692523	2692524	-	77	x			x			KCNQ1OT1	NR_002728.3
chr11	2692215	2692216	-	107	x			x			KCNQ1OT1	NR_002728.3
chr11	2691867	2691868	-	236				x			KCNQ1OT1	NR_002728.3
chr11	2691199	2691200	-	132		x					KCNQ1OT1	NR_002728.3
chr11	2690804	2690805	-	294	x						KCNQ1OT1	NR_002728.3
chr11	2690042	2690043	-	200	x			x			KCNQ1OT1	NR_002728.3
chr11	2689124	2689125	-	225							KCNQ1OT1	NR_002728.3
chr11	2688644	2688647	-	120							KCNQ1OT1	NR_002728.3
chr11	2687968	2687969	-	233	x						KCNQ1OT1	NR_002728.3
chr11	2684437	2684438	-	140		x		x			KCNQ1OT1	NR_002728.3
chr11	2683843	2683844	-	255	x			x			KCNQ1OT1	NR_002728.3
chr11	2681609	2681617	-	59	x			x			KCNQ1OT1	NR_002728.3		X
chr11	2681276	2681277	-	218	x			x			KCNQ1OT1	NR_002728.3
chr11	2680325	2680329	-	41		x		x			KCNQ1OT1	NR_002728.3
chr11	2680202	2680209	-	64		x					KCNQ1OT1	NR_002728.3
chr11	2675700	2675703	-	94		x					KCNQ1OT1	NR_002728.3
chr11	2674087	2674088	-	193	x						KCNQ1OT1	NR_002728.3
chr11	2673551	2673552	-	134	x			x			KCNQ1OT1	NR_002728.3
chr11	2672768	2672769	-	95				x			KCNQ1OT1	NR_002728.3
chr11	2671920	2671921	-	227	x			x			KCNQ1OT1	NR_002728.3
chr11	2671803	2671805	-	235				x			KCNQ1OT1	NR_002728.3
chr12	53985069	53985070	+	61							unmapped
chr12	54284808	54284809	+	129							HNRNPA1	NM_002136.4		X
chr12	53985089	53985090	-	60							HOXC-AS3	NR_047506.1
chr12	46368355	46368356	-	177	x						SLC38A2	NM_018976.5
chr13	50451794	50451795	+	194	x			x			DLEU1	NR_109974.1
chr13	113236274	113236275	-	131							unmapped
chr13	50451824	50451825	-	165							unmapped
chr14	23321925	23321926	+	174				x			PABPN1	NM_004643.4
chr14	32077265	32077268	+	86	x			x			ARHGAP5	XM_005267635.4
chr14	103684593	103684594	+	288	x			x			KLC1	NM_001394857.1
chr14	24206961	24206962	-	266	x						unmapped
chr14	23308541	23308546	-	186							unmapped
chr15	93025567	93025568	+	187	x			x	x		CHD2	NM_001271.4.39
chr16	8818540	8818542	+	90		x					PMM2	NM_000303.3
chr16	8821054	8821055	+	199	x						PMM2	NM_000303.3
chr16	9108847	9108848	+	226		x					C16orf72	NM_014117.3
chr16	19708391	19708392	+	195							unmapped
chr16	20681081	20681082	+	161		x					unmapped
chr16	66731430	66731432	+	196		x					unmapped
chr16	67173305	67173306	+	207	x			x			NOL3	XM_011523424.2
chr16	81490852	81490853	+	253	x			x			CMIP	XM_011523352.1
chr16	81538188	81538189	+	260	x			x			CMIP	XM_005256179.5
chr16	89414059	89414060	+	254							unmapped
chr16	89490062	89490063	+	310							unmapped
chr16	89489393	89489397	-	147				x			ANKRD11	XM_011523057.2
chr16	84985363	84985364	-	257	x			x			ZDHHC7	XM_024450343.1
chr16	81529745	81529746	-	175							unmapped
chr16	47492555	47492556	-	322							unmapped
chr16	20681135	20681136	-	252							ACSM1	XM_011545729.3
chr17	17829952	17829953	+	192							unmapped
chr17	45148566	45148567	+	311	x			x	x		HEXIM1	NM_006460.3
chr17	57292369	57292370	+	265	x			x			MSI2	NM_170721.2
chr17	75566259	75566260	+	229	x			x			LLGL2	XM_024450747.1.10
chr17	75566377	75566378	+	242	x						LLGL2	XM_024450747.1.10
chr17	57995691	57995693	-	125		x		x			unmapped
chr17	57486839	57486840	-	244							unmapped
chr17	57109229	57109230	-	246							unmapped
chr17	15525604	15525605	-	123							TVP23C	NM_145301.3
chr17	7406338	7406340	-	183							unmapped
chr17	1562082	1562083	-	289				x			PITPNA	XM_011523939.1
chr18	49814117	49814120	+	81				x	x		SCARNA17	NR_003003.2
chr18	49814350	49814353	-	58							unmapped
chr18	49814149	49814150	-	71				x			unmapped
chr19	9423371	9423372	+	180							unmapped
chr19	34391532	34391533	+	247				x	x		GPI	NM_001289790.3_2		X
chr19	40281294	40281295	+	317							unmapped
chr19	54459678	54459679	+	103	x			x			LENG8	NM_001375640.1_4
chr19	54460235	54460236	+	237	x			x			LENG8	NM_001375640.1_4
chr19	55636376	55636377	-	256							unmapped
chr19	54459719	54459721	-	211							unmapped
chr19	49855661	49855662	-	307							unmapped
chr19	41265302	41265304	-	234		x					unmapped
chr19	34392578	34392580	-	259							unmapped
chr19	34391559	34391563	-	97							unmapped
chr19	15285988	15285989	-	283	x			x			BRD4	NM_001330384.2
chr19	9430002	9430003	-	251				x			ZNF266	XM_017026169.2
chr19	9423395	9423396	-	309							ZNF266	XM_017026169.2
chr19	953717	953718	-	268							unmapped
chr2	32358076	32358077	+	275				x			BIRC6	NM_001378125.1
chr2	62705857	62705866	+	54				x			EHBP1	NM_001354222.2.1
chr2	71118311	71118312	+	305							unmapped
chr2	85543454	85543455	+	299		x					MAT2A	NM_005911.6
chr2	134144023	134144024	+	232	x						MGAT5	NM_001371457.1
chr2	140221675	140221679	+	37							unmapped
chr2	177213214	177213215	+	112				x			HNRNPA3	NM_001330248.1
chr2	222864465	222864466	+	243	x						ACSL3	NM_001354159.2
chr2	241351234	241351235	-	137							unmapped
chr2	235592495	235592497	-	160							unmapped
chr2	235500439	235500440	-	302							unmapped
chr2	177254398	177254400	-	130		x					NFE2L2	NM_006164.5
chr2	177213261	177213263	-	101							unmapped
chr2	177212974	177212975	-	319							unmapped
chr2	140221698	140221704	-	42							unmapped
chr2	95159587	95159588	-	277				x			ZNF514	NM_032788.3.1
chr2	69498510	69498511	-	313	x			x			AAK1	NM_001371575.1
chr2	53970798	53970803	-	298				x			PSME4	NM_014614.3.1
chr2	20350723	20350724	-	300				x			PUM2	XM_011532725.2.1
chr20	31552341	31552342	+	224	x			x			HM13	NM_030789.4
chr20	36046781	36046782	+	189							unmapped
chr20	43458568	43458573	+	43				x			SRSF6	NM_006275.6
chr20	57358560	57358561	+	68							RAE1	XM_011529089.1
chr20	58651818	58651825	+	119							STX16	NM_003763.6.1
chr20	58892590	58892591	+	208				x			GNAS	XM_024451874.1
chr20	58892937	58892938	+	173		x					GNAS	XM_024451874.1
chr20	58892973	58892975	-	239		x					unmapped
chr20	58651850	58651860	-	100							unmapped
chr20	58651538	58651539	-	170		x					unmapped
chr20	57358592	57358596	-	82							MTRNR2L3	NM_001190472.2
chr20	43458763	43458766	-	73							unmapped
chr20	43458612	43458614	-	35							unmapped
chr20	38427821	38427822	-	276		x					SNHG17	NR_152754.1
chr20	36046840	36046842	-	46				x	x		NORAD	NR_027451.1		X
chr20	31700938	31700939	-	110		x					BCL2L1	NM_001322242.2
chr20	31668188	31668189	-	269	x			x			BCL2L1	NM_001322242.2
chr20	31552672	31552673	-	202							unmapped
chr20	1327604	1327605	-	215							SDCBP2	NM_080489.5
chr21	37383220	37383221	+	317		x					DYRK1A	NM_101395.2
chr21	43744237	43744238	+	142				x			PDXK	NM_001331030.2
chr21	44775913	44775914	-	156	x						UBE2G2	XM_024452132.1
chr21	8996307	8996308	-	166							unmapped
chr21	8989993	8989994	-	162		x					unmapped
chr22	24100715	24100716	+	286	x			x			CABIN1	XM_011530030.3
chr22	41873603	41873604	+	273	x						SREBF2	XM_006724310.3
chr22	50400130	50400131	+	281	x						PPP6R2	XM_011530731.1
chr22	50435842	50435843	+	314	x			x			PPP6R2	XM_011530731.1
chr22	41878436	41878439	-	109							unmapped
chr22	38502416	38502417	-	245					x		DDX17	NM_001098504.2
chr22	38484408	38484416	-	118	x			x	x		DDX17	NM_001098504.2.13
chr22	24102739	24102740	-	262							unmapped
chr22	24100433	24100434	-	304							unmapped
chr22	24099195	24099196	-	301	x						unmapped
chr22	23913453	23913454	-	216	x						LOC107985558	XR_001755455.1.2
chr22	23690760	23690761	-	230	x			x			GUSBP11	NR_024448.2
chr22	19424905	19424906	-	321	x						HIRA	NM_003325.4
chr22	18573964	18573965	-	222	x			x			unmapped
chr3	13324422	13324423	+	274							unmapped
chr3	48604881	48604882	+	106							unmapped
chr3	49968273	49968274	+	184	x						RBM6	XM_024453288.1.3
chr3	172133948	172133949	+	203	x						FNDC3B	XM_024453716.1
chr3	187744128	187744129	-	154		x					BCL6	NM_001706.5
chr3	172138435	172138437	-	168							unmapped
chr3	96617906	96617908	-	25		x					MTRNR2L12	MTRNR2L12
chr3	38369091	38369092	-	150							unmapped
chr3	9819757	9819758	-	296		x					unmapped
chr3	9397225	9397226	-	250	x			x			THUMPD3-AS1	NR_132780.1
chr4	55328157	55328158	+	190							unmapped
chr4	138213371	138213372	+	179		x					unmapped
chr4	133789036	133789039	-	205		x					unmapped
chr4	102827297	102827298	-	293	x			x	x		UBE2D3	XM_024454202.1
chr5	80650771	80650772	+	31							unmapped
chr5	138666950	138666953	+	135							unmapped
chr5	171388607	171388608	+	176				x			NPM1	NM_001355009.2		X
chr5	177595737	177595738	+	122				x	x		TMED9	NM_017510.6
chr5	178224047	178224048	+	223							unmapped
chr5	179834252	179834253	+	164				x			SQSTM1	NM_003900.5_2
chr5	178229441	178229446	-	188	x			x			PHYKPL	XM_024446251.1
chr5	138666972	138666973	-	149							unmapped
chr5	95934728	95934729	-	290	x						ELL2	XM_017009239.1
chr5	80650824	80650825	-	45							MTRNR2L2	NM_001190470.2
chr5	34191028	34191029	-	240	x			x			C1QTNF3	NR_146599.1
chr6	4794289	4794290	+	281	x						CDYL	NM_001368127.1
chr6	31534080	31534082	+	80							unmapped
chr6	61574217	61574218	+	91							MTRNR2L9	NM_001190706.2
chr6	85642937	85642938	+	198							unmapped
chr6	85643198	85643199	+	213							unmapped
chr6	157312961	157312962	+	155							unmapped
chr6	157313335	157313336	+	267							unmapped
chr6	157313807	157313808	+	204							unmapped
chr6	157314115	157314117	+	78							unmapped
chr6	158566760	158566761	+	214	x			x			TMEM181	NM_001376854.1
chr6	158609851	158609852	+	238	x			x			TMEM181	XM_011536003.2.11
chr6	158626204	158626205	+	74	x						TMEM181	XM_011536002.2
chr6	158626239	158626241	-	69							unmapped
chr6	158566293	158566294	-	111							unmapped
chr6	158564294	158564295	-	152				x			unmapped
chr6	157314146	157314149	-	163				x			LOC112267967	XR_002956372.1
chr6	157310494	157310495	-	278							TMEM242	NM_018452.6
chr6	85642994	85642996	-	153				x	x		SYNCRIP	XM_005248637.2		X
chr6	61574258	61574259	-	258		x					KHDRBS2	NR_146870.2
chr6	31534311	31534314	-	67							DDX39B	NM_004640.7_8
chr6	5202639	5202640	-	280	x			x			LYRM4	NM_001164840.3
chr7	6393801	6393802	+	231	x			x			RAC1	NM_006908.5
chr7	25949980	25949981	+	191		x					unmapped
chr7	26192519	26192520	+	185							unmapped
chr7	45251992	45251994	+	144							unmapped
chr7	66695485	66695486	+	210	x						RABGEF1	NM_001367745.1
chr7	76586372	76586373	+	291	x						LOC100133091	NR_029411.1_2
chr7	128019933	128019934	+	285	x			x			SND1	NM_014390.4
chr7	142667505	142667509	+	72		x					MTRNR2L6	NM_001190487.2_2		X
chr7	137941468	137941469	-	270	x						CREB3L2	NM_001253775.2
chr7	105498938	105498939	-	206	x			x			PUS7	NM_001318163.1
chr7	101946264	101946265	-	316							unmapped
chr7	101831959	101831960	-	308							unmapped
chr7	77537553	77537554	-	306							unmapped
chr7	76583289	76583290	-	167		x					unmapped
chr7	66697194	66697195	-	287				x			unmapped
chr8	141416767	141416768	-	312				x			unmapped
chr8	70403458	70403459	-	108	x			x			NCOA2	XM_017012973.2
chr9	79364103	79364104	+	146							unmapped
chr9	107329791	107329792	+	284				x	x		RAD23B	NM_001244713.1
chr9	129497788	129497789	+	260	x			x			LINC00963	NR_038955.1
chr9	129497818	129497819	-	295				x			unmapped
chr9	83660661	83660662	-	241				x	x		UBQLN1	NM_013438.5.11
chr9	38058415	38058416	-	201	x			x			SHB	NM_003028.3
chr9	33658791	33658792	-	248							unmapped
chrX	74250862	74250863	-	323							FTX	NR_028379.1
chrX	41347720	41347721	-	320							unmapped
chrX	20265467	20265468	-	264				x			RPS6KA3	XM_017029714.2
